# Drug combinations targeting FAK and MEK overcomes tumour heterogeneity in glioblastoma

**DOI:** 10.1101/2024.11.26.625442

**Authors:** Muhammad Furqan, Richard J R Elliott, Peter Nagle, John C. Dawson, Roza Masalmeh, Virginia Alvarez Garcia, Alison F. Munro, Camilla Drake, Gillian M Morrison, Steven M. Pollard, Daniel Ebner, Valerie G. Brunton, Margaret C Frame, Neil O. Carragher

## Abstract

Glioblastoma (GBM) is an aggressive brain tumour with limited treatment options and poor prognosis, largely due to its heterogeneity and the involvement of multiple intracellular signalling pathways that contribute to drug resistance. Standard therapies have not significantly improved patient outcomes over the past two decades. While recent advancements in targeted drug combination therapies, such as dabrafenib and trametinib, show promise for certain GBM subgroups, identifying drug combinations effective across the broader GBM population remains a challenge. Integrin-mediated signalling, particularly through Focal Adhesion Kinase (FAK), plays a pivotal role in GBM pathogenesis and invasion, making it a potential therapeutic target [1].

In our study, we utilized a chemogenomic screening approach to identify synergistic drug combinations that target FAK in glioblastoma. We initially employed a CRISPR-engineered GBM model to assess the effects of FAK depletion and discovered that combining FAK inhibitors with MEK inhibitors, particularly trametinib, demonstrated synergistic effects. This potent combination was validated through various 2D & 3D assays, including cell viability/apoptotic assessment, synergistic analysis, cellular imaging, and target engagement assays. The combination also effectively inhibited spheroid growth and invasion across a diverse panel of patient derived GBM stem cells. Molecular mechanisms underlying these effects included suppression of multiple kinase signalling pathways and enhanced apoptosis, elucidated using Reverse Phase Protein Array (RPPA) profiling and western blot validation. *In vivo*, the combination therapy significantly reduced tumour volume in orthotopic transplantation models. These findings suggest that combining FAK and MEK inhibitors represent a promising therapeutic strategy to overcome the challenges of GBM treatment.
