## Supplementary TableS1 for "Drug combinations targeting FAK and MEK overcomes tumour heterogeneity in glioblastoma"

### Sheet: Sheet1
GCGR Cell line ID	E13	E15	E17	E20	E21	E28	E31	E34	E37	E55	E57	E63	L3	L5
Tumour classification	GBM IDH wt	GBM IDH wt	GBM IDH wt	GBM IDH wt	GBM IDH wt	GBM IDH wt	GBM IDH wt	GBM IDH wt	GBM IDH wt	GBM IDH wt	GBM IDH wt	GBM IDH wt	GBM IDH wt	GBM IDH wt
Cell line transcriptional subtype (Wang et al. Cancer Cell. 2017 32(1):42-56)	Classical	Non-assigned	Classical	Proneural	Mesenchymal	Classical	Proneural	Proneural	Mesenchymal	Mesenchymal	Mesenchymal	Classical	Mesenchymal	Classical
Cell line transcriptional subtype (Richards et al. Nat Cancer. 2021 2(2):157-173)	Injury	Developmental	Classical	Inj/Dev 50:50	Injury	Developmental	Developmental	Developmental	Injury	Injury	Injury	Developmental	Injury	Developmental
EGFR copy number status	Gain	Gain EGFRvIII	Gain	Gain	Gain	Gain ecDNA	–	Gain	Gain EGFRvIII ecDNA	Gain	Gain	Gain ecDNA	Gain	Gain EGFRvIII ecDNA
EGFR mutation status	–	Missense mutation	–	–	–	–	Missense mutation	–	–	–	–	Multi-hit	Multi-hit	–
NF1 copy number status	–	Gain	Deletion	–	–	–	–	–	–	–	–	–	–	–
NF1 somatic mutations	–	–	–	–	–	–	–	–	–	Splice-site mutation	Multi-hit	–	–	–
