## Supplementary TableS2 for "Drug combinations targeting FAK and MEK overcomes tumour heterogeneity in glioblastoma"

### Sheet: Sheet1
Primary antibodies used in RPPA, Western blot and IHC.
Antibody	Catalag number	Supplier
Grb2	3972	Cell Signaling Technologies
Tyk2 P Tyr1054,Tyr1055	9321	Cell Signaling Technologies
FAK1	3285	Cell Signaling Technologies
FAK1 P Y397	3283	Cell Signaling Technologies
ErbB-1/EGFR	2232	Cell Signaling Technologies
ErbB-2/Her2/EGFR P Tyr1248/Tyr1173	2244	Cell Signaling Technologies
ErbB-3/Her3/EGFR	4754	Cell Signaling Technologies
ErbB-3/Her3/EGFR P Tyr1289	4791	Cell Signaling Technologies
EGFR P Tyr1173	4407	Cell Signaling Technologies
EGFR P Tyr1086	369700
EGFR P Y992	2235	Cell Signaling Technologies
EGFR P Y1068	2234	Cell Signaling Technologies
ErbB-2/Her2/EGFR	A0485	Dako
PTEN	9552	Cell Signaling Technologies
PDK-1 P Ser241	3061	Cell Signaling Technologies
PDK-1	3062	Cell Signaling Technologies
Akt P Thr308	2965	Cell Signaling Technologies
Akt P Thr308	9275	Cell Signaling Technologies
Akt	9272	Cell Signaling Technologies
Akt P Ser473	4060	Cell Signaling Technologies
Akt P Ser473	9271	Cell Signaling Technologies
GSK-3-alpha/beta P Ser21/Ser9	9331	Cell Signaling Technologies
GSK-3-beta P Ser9	9336	Cell Signaling Technologies
GSK-3-beta	9315	Cell Signaling Technologies
PARP	9542	Cell Signaling Technologies
PARP cleaved Asp214	9541	Cell Signaling Technologies
Bcl-2	1017-1	Epitomics
Puma	4976	Cell Signaling Technologies
Bcl-2 P Ser70	2827	Cell Signaling Technologies
p53 P Ser15	9284	Cell Signaling Technologies
Rb P Ser807,Ser811	9308	Cell Signaling Technologies
Rb P Ser780	9307	Cell Signaling Technologies
p53	9282	Cell Signaling Technologies
Rb	ab113074	Abcam/Epitomics
GFAP	ab7260	Abcam
PKC (pan) P Ser660 (beta-2)	9371	Cell Signaling Technologies
PKC-alpha	610108	Beckton Dickinson
PKC-alpha P Thr638	ab32502	Abcam
PKC-alpha P Thr638	ab32502	Abcam
Aurora A/B/C P Thr288/Thr232/Thr198	2914	Cell Signaling Technologies
CDK1 (cdc2)	9112	Cell Signaling Technologies
cdc25c P Ser216	4901	Cell Signaling Technologies
Cyclin D1	2926	Cell Signaling Technologies
p21 CIP/WAF1	2946	Cell Signaling Technologies
Cyclin D1 P Thr286	3300	Cell Signaling Technologies
CDK1 (p34cdc2) P Tyr15	9111	Cell Signaling Technologies
CDK2	ab32147	Abcam/Epitomics
p21 CIP/WAF1 p Thr145	sc-20220-R	Santa Cruz
ATM/ATR Substrate P Ser/Thr	2851	Cell Signaling Technologies
ATM	PC116	Merck (Calbiochem)
Histone H2A.X P Ser139 [EP854(2)Y]	ab81299	abcam
PDGFR P Tyr1021	2227	Cell Signaling Technologies
PDGFR P Tyr751	4549	Cell Signaling Technologies
Smad2/3 P Ser465/Ser423,Ser467/Ser425	8828	Cell Signaling Technologies
Smad1/5 P Ser463/Ser465	9516	Cell Signaling Technologies
Smad2 P Ser465,Ser467	3108	Cell Signaling Technologies
Smad3 P Ser423,Ser425	9520	Cell Signaling Technologies
Smad2 (C86F7)	3122	Cell Signaling Technologies
Smad1 (D59D7)	6944	Cell Signaling Technologies
RhoA (67BC)	2117	Cell Signaling Technologies
PYK2 P Y402	3291	Cell Signaling Technologies
PYK2 [EP206Y]	ab81266	abcam
BSP II	5468	Cell Signaling Technologies
Gab1	3232	Cell Signaling Technologies
HSP27 (HSPB1) P Ser78	2405	Cell Signaling Technologies
HSP27 (HSPB1)	2402	Cell Signaling Technologies
Histone H2A.X	2595	Cell Signaling Technologies
Stat5	44-368G	Invitrogen (Biosource)
Stat5 P Tyr694	9351	Cell Signaling Technologies
Stat6 P Tyr641	9361	Cell Signaling Technologies
Stat1 P Ser727	44-382G	Invitrogen (Biosource)
Stat6	9362	Cell Signaling Technologies
Stat1	9176	Cell Signaling Technologies
Stat3	12640	Cell Signaling Technologies
STAT1 alpha P Y701 [EPR3147]	ab109457	abcam
Stat3 P Y705	9131	CST
Stat3 P Ser727	9134	Cell Signaling Technologies
JAK1	3332	Cell Signaling Technologies
JAK1 P Tyr1022,Thr1023	44-422G	Invitrogen (Biosource)
Rock1 (C8F7)	4035	Cell Signaling Technologies
Src	2109	Cell Signaling Technologies
Src (family) P Tyr416	2101	Cell Signaling Technologies
HSF1 [EP1711Y] P Ser303/307	ab81281	Abcam
HSF1[EP1710Y]	ab52757	abcam
GAPDH	ab9484	Abcam
NFkB p65 Ser536	3033	Cell Signaling Technologies
NFkB p105/p50	GTX110585	GeneTex
IGF-1R beta	3027	Cell Signaling Technologies
MEK1/2	9122	Cell Signaling Technologies
MEK1/2 P Ser217/221	9154	Cell Signaling Technologies
MSK1 P Ser376	9591	Cell Signaling Technologies
p44/42 MAPK (ERK1/2)	9102	Cell Signaling Technologies
p44/42 MAPK (ERK1/2) P Thr202/Thr185,Tyr204/Tyr187	4370	Cell Signaling Technologies
p90 S6 kinase (Rsk1-3) P Thr359,Ser363	9344	Cell Signaling Technologies
MAPKAPK-2 P Thr334	3041	Cell Signaling Technologies
MAPKAPK-2	1497-1	Epitomics
MEK6 [EP558Y]	ab52937	Abcam
p90 S6 kinase (Rsk1-3)	sc-231	Santa Cruz
Ras	610001	Beckton Dickinson
Raf P Ser259	9421	Cell Signaling Technologies
Raf P Ser338	9427	Cell Signaling Technologies
Raf1 (C-12)	sc-133	Santa Cruz
c-Jun P Ser73	9164	Cell Signaling Technologies
SAPK/JNK (JNK2)	9258	Cell Signaling Technologies
p38 MAPK PThr180,Tyr182	9211	Cell Signaling Technologies
p38 MAPK	9212	Cell Signaling Technologies
SAPK/JNK P Thr183,Tyr185	4668	Cell Signaling Technologies
c-Jun N-term	1254-1	Epitomics
c-Myc	5605	Cell Signaling Technologies
c-Myc P Thr58,Ser62	1203-1	Epitomics
MNK1 (MKNK) P Thr197,Thr202	2111	Cell Signaling Technologies
B-Raf [EP152Y]	ab33899	Abcam
Rsk2 Pser 227	3556	Cell Signaling Technologies
mTOR (7C10)	2983	Cell Signaling Technologies
mTOR P S2448 [EP2426(2)Y]	ab109268	abcam
mTOR P Ser2481	09-343SP	Millipore (Upstate)
IkB-alpha	4812	Cell Signaling Technologies
IkB-alpha P Ser32	2859	Cell Signaling Technologies
PI3 Kinase p110-alpha	4249	Cell Signaling Technologies
VEGFR P Tyr1175	2478	Cell Signaling Technologies
BRCA1	9010	Cell Signaling Technologies
Ubiquitin (P4D1)	3936	Cell Signaling Technologies
Calpain2	2539	Cell Signaling Technologies
Calpastatin	4146	Cell Signaling Technologies
FLT3 P Tyr591 P Tyr591	3461	Cell Signaling Technologies
FGF19 EPR8407(2)]	ab154185	abcam
TGF beta (56E4)	3709	Cell Signaling Technologies
GATA3 (D13C9)	5852	Cell Signaling Technologies
Slug (C19G7	9585	Cell Signaling Technologies
SRF (D71A9)	5147	Cell Signaling Technologies
FRA1 (R20)	sc-605	Santa Cruz
YAP1 [EP1674Y]	ab52771	Abcam
YAP P Ser127	4911	Cell Signaling Technologies
HDAC4/5/6/7 P	3443	Cell Signaling Technologies
PTEN P Ser380,Thr382,Thr383	9554	Cell Signaling Technologies
VEGFR P Tyr951	4991	Cell Signaling Technologies
VEGFR P Tyr1059	3817	Cell Signaling Technologies
Clathrin (D3C6) XP ®	4796	Cell Signaling Technologies
P-eIF4E ser209
eIF4E
JAK2
JAK2 P Tyr1007/1008
JAK3
Stat2
Stat2 P Tyr690
Stat4 P Tyr693
Tyk2
JAK3 P Y980/981
Stat5	44-368G	Invitrogen (Biosource)
STAT5
Stat5 P
GFAP 1/500
GFAP 1/1000
Chk1
Chk2
P-Stat5
PCNA
Stat4
Hu
Anti-GFP	2555	Cell Signaling Technologies
Anti-mitochondria protein	NBP2-32980	Novus Biologicals
